# Empirical measures of mutational effects define neutral models of regulatory evolution in *Saccharomyces cerevisiae*

**DOI:** 10.1101/551804

**Authors:** Andrea Hodgins-Davis, Fabien Duveau, Elizabeth Walker, Patricia J Wittkopp

**Author notes:** Corresponding author: Dr. Patricia J Wittkopp, 1105 N University Ave, Ann Arbor, MI, 48109 USA.

## Abstract

Understanding how phenotypes evolve requires disentangling the effects of mutation generating new variation from the effects of selection filtering it. Evolutionary models frequently assume that mutation introduces phenotypic variation symmetrically around the population mean, yet few studies have tested this assumption by deeply sampling the distributions of mutational effects for particular traits. Here, we examine distributions of mutational effects for gene expression in the budding yeast *Saccharomyces cerevisiae* by measuring the effects of thousands of point mutations introduced randomly throughout the genome. We find that the distributions of mutational effects differ for the 10 genes surveyed and violate the assumption of normality. For example, all ten distributions of mutational effects included more mutations with large effects than expected for normally distributed phenotypes. In addition, some genes also showed asymmetries in their distribution of mutational effects, with new mutations more likely to increase than decrease the gene’s expression or vice versa. Neutral models of regulatory evolution that take these empirically determined distributions into account suggest that neutral processes may explain more expression variation within natural populations than currently appreciated.

**Significance statement:** New mutations tend to arise randomly throughout the genome, but their phenotypic effects are often not random. This disconnect results from interactions among genes that define the genotype-phenotype map. The structure of this map is poorly known and different for each trait, making it challenging to predict the distribution of mutational effects for specific phenotypes. Empirical measures of the distribution of mutational effects are thus necessary to understand how traits can change in the absence of natural selection. In this work, we define such distributions for expression of ten genes in *S. cerevisiae* and show that they predict greater neutral expression divergence than commonly used models of phenotypic evolution.
