## Supplemental tables, figures, files, and methods for "Empirical measures of mutational effects define neutral models of regulatory evolution in *Saccharomyces cerevisiae*": Supplementary File 1 Primers.xlsx

### Sheet: Sheet1
Oligo #	Target Construct	Oligo_Name	Oligo_sequence	Oligo_length
2278	TDH2	Transfo_pTDH2_F	GGTTTTTTTCATCCAAAATATTAAATTTTACTTTTATTACATACAACTTTTTAAACTAATATACACATTGTTAATTATACTTTATTCTTG	90
2279	TDH2	Transfo_pTDH2_R	ATTAACATCACCATCTAATTCAACCAAAATTGGGACAACACCAGTGAATAATTCTTCACCTTTAGACATTTTGTTTTGTTTGTTTGTGTG	90
2280	TDH2	PCR_pTDH2_R	GTGATCTCTAGCTTGGGTCTC	21
2281	TDH2	PCR_pTDH2_F	AGTACCCAGTGATCGCAGAC	20
2282	TDH2	Seq_pTDH2_R	GTTACCCTTTCGTAAAAGTTC	20
2283	TDH2	Seq_pTDH2_F	CCCTGGAAAACTTAATTGACG	20
2284	OST1	Transfo_pOST1_F	TGGTTTTTTTCATCCAAAATATTAAATTTTACTTTTATTACATACAACTTTTTAAACTAATATACACATTGTTAACTTTCTGTGTGTACT	90
2285	OST1	Transfo_pOST1_R	ATTAACATCACCATCTAATTCAACCAAAATTGGGACAACACCAGTGAATAATTCTTCACCTTTAGACATTTTTTCAGCACCAATATTTTG	90
2286	OST1	PCR_pOST1_R	CAAGCTCTTCAACACCGATC	20
2287	OST1	PCR_pOST1_F	TCAATTGCCCATAGAATGCG	20
2288	PFY1	Transfo_pPFY1_F	TGGTTTTTTTCATCCAAAATATTAAATTTTACTTTTATTACATACAACTTTTTAAACTAATATACACATTAGGAGACGTTACTTTGTTTA	90
2289	PFY1	Transfo_pPFY1_R	CATTAACATCACCATCTAATTCAACCAAAATTGGGACAACACCAGTGAATAATTCTTCACCTTTAGACATAATTTGCGATCGTAGTTGGG	90
2290	PFY1	PCR_pPFY1_R	GACATTTCATGGCGTGTTCTC	21
2291	PFY1	PCR_pPFY1_F	ACAACTGTGTGATCCTTGAG	20
2292	GPD1	Transfo_pGPD1_F	TGGTTTTTTTCATCCAAAATATTAAATTTTACTTTTATTACATACAACTTTTTAAACTAATATACACATTGGTAAAAACTCAGGATGGAA	90
2293	GPD1	Transfo_pGPD1_R	CATTAACATCACCATCTAATTCAACCAAAATTGGGACAACACCAGTGAATAATTCTTCACCTTTAGACATCTTTATATTATCAATATTTG	90
2294	GPD1	PCR_pGPD1_R	CCTCTCATTGTGTTGGAGAG	20
2295	GPD1	PCR_pGPD1_F	GCTTGGTATTGGCAGTTTCG	20
2296	GPD1	Seq_pGPD1_R	GGACAACAGTCTCATTGACC	20
2297	GPD1	Seq_pGPD1_F	CCACTTCTACTTCTACATCGG	20
2298	HO	HO_F	CAAATCAGTGCCGGTAACGC	20
2299	RNR2	Transfo_pRNR2_F	TGGTTTTTTTCATCCAAAATATTAAATTTTACTTTTATTACATACAACTTTTTAAACTAATATACACATTAGCGTTGTCTTCCTCGTTCC	90
2300	RNR2	Transfo_pRNR2_R	ATTAACATCACCATCTAATTCAACCAAAATTGGGACAACACCAGTGAATAATTCTTCACCTTTAGACATGGTAATTGGACAAATAAATAC	90
2301	RNR2	PCR_pRNR2_R	GTGGAAGATCGCGCGATGTC	21
2302	RNR2	PCR_pRNR2_F	GCGTTACCATCATCTTCTGG	20
2303	RNR1	Transfo_pRNR1_F	GGTTTTTTTCATCCAAAATATTAAATTTTACTTTTATTACATACAACTTTTTAAACTAATATACACATTTCACTGTGTATAGTAGATCTG	90
2304	RNR1	Transfo_pRNR1_R	CATTAACATCACCATCTAATTCAACCAAAATTGGGACAACACCAGTGAATAATTCTTCACCTTTAGACATGATGTTAATATATCAACAAA	90
2305	RNR1	PCR_pRNR1_R	TTAGACCATGTCCTACTTCG	20
2306	RNR1	PCR_pRNR1_F	CCTCCAACAAAGTCTGCAGC	21
2307	STM1	Transfo_pSTM1_F	GGTTTTTTTCATCCAAAATATTAAATTTTACTTTTATTACATACAACTTTTTAAACTAATATACACATTTCTTTAACACGTATACTTTTG	90
2308	STM1	Transfo_pSTM1_R	CATTAACATCACCATCTAATTCAACCAAAATTGGGACAACACCAGTGAATAATTCTTCACCTTTAGACATTGAGAATAAAATGTGTATGC	90
2309	STM1	PCR_pSTM1_R	CTGAGGCAATAAGGGGTGATG	21
2310	STM1	PCR_pSTM1_F	GAGTCGATATCCCCTTTGTTC	20
2311	VMA7	Transfo_pVMA7_F	GGTTTTTTTCATCCAAAATATTAAATTTTACTTTTATTACATACAACTTTTTAAACTAATATACACATTTTTCCAATTTTTGATGCGTTC	90
2312	VMA7	Transfo_pVMA7_R	ATTAACATCACCATCTAATTCAACCAAAATTGGGACAACACCAGTGAATAATTCTTCACCTTTAGACATGATTTAGTTACTATGCGTCAG	90
2313	VMA7	PCR_pVMA7_R	TTACCGGCGTAAGCGCAGTG	20
2314	VMA7	PCR_pVMA71_F	CAACGTGAATTGCAAGCACTAC	21
2317	URA3	PCR_URA3_HO_R	GTTGGCAGAGGACTTTTCGC	20
2318	TDH2	Transfo2_pTDH2_F	ACTAATATACACATTGTTAATTATACTTTATTCTTGTTATTATTATACTTTCTTAGTTCC	60
2319	TDH2	Transfo2_pTDH2_R	TCTTCACCTTTAGACATTTTGTTTTGTTTGTTTGTGTGATGAATTTAATTTGAAACTAAG	60
